# Mitogenomic analyses provide further evidence for multiple miniaturization events during the evolution of Seychelles caecilian amphibians

**DOI:** 10.1101/2021.03.24.436854

**Authors:** Annie J. Gwilt, Jeffrey W. Streicher, Simon T. Maddock

## Abstract

Whole mitochondrial genomes have been helpful in estimating phylogenetic relationships in many organismal groups, including caecilian amphibians. Despite the increasing ease of obtaining mitochondrial genome sequences from high-throughput sequencing, several species of caecilian lack this important molecular resource. As part of a targeted-sequence capture project of nuclear ultraconserved elements for a small but substantially diverse radiation of caecilian amphibians found on the granitic Seychelles, we examined off-target sequences to determine if we captured enough mitochondrial fragments to reconstruct mitogenomes. We reconstructed (near-)complete mitogenomes for six of the eight species of Seychelles caecilians and completed 14 independent phylogenetic analyses (Bayesian inference and maximum likelihood) on different mitochondrial datasets assembled using different alignment techniques. As with other studies, we were unable to fully resolve internal phylogenetic relationships of the group. However, we found strong support in most analyses that a recently described miniaturized species, *Hypogeophis pti*, and another similarly-sized miniaturized species, *H. brevis* are not sister taxa. Our study suggests that miniature species of caecilians likely evolved at least twice on the Seychelles and highlights the need to revise genus-level taxonomy of Seychelles caecilians while providing further evidence that off-target sequences often contain enough mitochondrial fragments to reconstruct mitogenomes.
