## Supplemental Table 1 for "Mitogenomic analyses provide further evidence for multiple miniaturization events during the evolution of Seychelles caecilian amphibians"

### Sheet: Sheet1
		Sequences (mean depth [std dev])
		Map G. larvata			H. brevis			P. cooperi			G. alternans			H. rostratus			G. sechellensis
Code	Species	Basic	kmer 20	kmer 45	Basic	kmer 20	kmer 45	Basic	kmer 20	kmer 45	Basic	kmer 20	kmer 45	Basic	kmer 20	kmer 45	Basic	kmer 20	kmer 45
RAN31309	P. cooperi	485 (4.9 [13.7])	952 (8.7 [15.3]	485 (4.9 [13.7]	686 (6.5 [15])	1,034 (9.3 [15.3])	686 (6.5 [15])	1,462 (12.5 [15.2])	1,462 (12.5 [15.2])	1,462 (12.5 [15.2])
RAN31314	G. alternans				5,072 (42.4 [60.2])	5,597 (46.5 [59.5])	5,072 (42.4 [60.2])	3,882 (31.8 [51.3])	5,490 (44.7 [59.7])	3,882 (31.8 [51.3])	5,606 (46.5 [59.4])	5,606 (46.5 [59.4])	5,592 (46.4 [59.2])
RAN31364	G. larvata	1,488 (13.1 [20.6])	1,532 (13.5 [20.6])	1,488 (13.1 [20.6])	701 (6.7 [17.6])	1,313 (11.7 [20.7])	701 (6.7 [17.6])	257 (3 [6.7])	1,013 (9.1 [17.6])	257 (3 [6.7])
RAN31660	H. rostratus	388 (4.2 [9.1])	605 (6 [9.7])	388 (4.2 [9.1])				157 (2.2 [5.2])	481 (4.9 [9.2])	157 (2.2 [5.2])				757 (7.1 [9.4])	779 (7.3 [9.4])	757 (7.1 [9.4])
SM331	H. pti	1,809 (15.5 [35])	2,770 (22.9 [37.5])	1,809 (15.5 [35])	1,817 (15.7 [34.5])	6,286 (56.1 [220.1])	1,817 (15.7 [34.5])	909 (8.2 [23.5])	2,490 (20.3 [34.8])	909 (8.2 [23.5])				1,800 (15.3 [34.4])	2,789 (22.7 [37.2])	1,800 (15.3 [34.4])
SM285	H. montanus	85 (1.6 [2.8])	178 (2.4 [4.4])	85 (1.6 [2.8])	122 (2 [3.1])	297 (3.3 [5.7])	122 (2 [3.1])	49 (1.4 [2.3])	194 (2.5 [4.9])	49 (1.4 [2.3])				84 (1.6 [2.8])	198 (2.6 [4.8])	84 (1.6 [2.8])
SM192	H. brevis	280 (3.3 [7])	629 (6.1 [8.5])	280 (3.3 [7])	849 (8 [9])	849 (8 [9])	849 (8 [9])	97 (1.7 [2.6])	494 (4.9 [8])	97 (1.7 [2.6])				291 (3.3 [7.2])	625 (6 [8.7])	291 (3.3 [7.2])
SM193	H. brevis	3,154 (26.5 [34.4])	3,665 (30.5 [34.2])	3,154 (26.5 [34.4])	3,805 (31.6 [33.6])	3,817 (31.7 [33.7])	3,805 (31.6 [33.6])	2,291 (19.3 [34.1])	3,542 (29.4 [34.6])	2,291 (19.3 [34.1])				2,915 (24.5 [34.7])	3,776 (31.3 [33.9])	2,915 (24.5 [34.7])
SM278	G. sechellensis				2,073 (16.5 [31.8])	2,073 (16.5 [31.8])	2,073 (16.5 [31.8])	1,205 (9.9 [21.1])	2,577 (19.7 [24.3])	1,205 (9.9 [21.1])							3,198 (24.5 [32])	3,219 (24.7 [31.9])	3,198 (24.5 [32])
